# Assessment of infant outgrowth of cow’s milk allergy in relation to the faecal microbiome and metaproteome

**DOI:** 10.1101/2022.11.03.514997

**Authors:** Diana M. Hendrickx, Ran An, Sjef Boeren, Sumanth K Mutte, PRESTO study team, Jolanda M Lambert, Clara Belzer

**Affiliations:** Laboratory of Microbiology, Wageningen University, Wageningen, The Netherlands; Laboratory of Biochemistry, Wageningen University, Wageningen, The Netherlands; Danone Nutricia Research, Utrecht, The Netherlands

**Author notes:** current address: Department of Food Science and Technology, School of Agriculture and Biology, Shanghai Jiao Tong University, Shanghai 200240, China (Ran An). A list of authors and their affiliations appears at the end of the paper.

## Abstract

Previous studies provide evidence for an association between modifications of the gut microbiota in early life and the development of food allergies. We studied the faecal microbiota composition (16S rRNA gene amplicon sequencing) and faecal microbiome functionality (metaproteomics) in a cohort of 40 infants diagnosed with cow’s milk allergy (CMA) when entering the study. Some of the infants showed outgrowth of CMA after 12 months, while others did not. Faecal microbiota composition of infants was analysed directly after CMA diagnosis (baseline) as well as 6 and 12 months after entering the study. The aim was to gain insight on gut microbiome parameters in relation to outgrowth of CMA.

The results of this study show that microbiome differences related to outgrowth of CMA can be mainly identified at the taxonomic level of the 16S rRNA gene, and to a lesser extent at the protein-based microbial taxonomy and functional protein level. At the 16S rRNA gene level outgrowth of CMA is characterized by lower relative abundance of *Lachnospiraceae* at baseline and lower *Bacteroidaceae* at visit 12 months.
