## Supplementary Table S2 for "Assessment of infant outgrowth of cow’s milk allergy in relation to the faecal microbiome and metaproteome"

### Sheet: Blad1
Supplementary Table S2. List of proteomes used for the proteomics database construction. The last two columns show the SILVA 138 genus and the subtotal of the relative abundances at genus level.
For the taxa indicated in red. only the identified proteins (instead of the complete proteomes) were included.
taxonomy	name	upid	remark	genus_SILVA_138	subtotal_rel_abundance
1796613	Bacteroides caecimuris (I48)	UP000092631		Bacteroides	0.140713714521609
	Bacteroides caecimuris (0.1xD8-16)	UP000269996
762984	Bacteroides clarus YIT 12056	UP000010321
470145	Bacteroides coprocola DSM 17136	UP000003146
1236513	Bacteroides faecichinchillae	NCBI
1077285	Bacteroides faecis MAJ27	UP000182746
1912894	Bacteroides kribbi	NCBI
742727	Bacteroides oleiciplenus YIT 12058	UP000009872
28116	Bacteroides ovatus (BIOML-A160)	UP000365824	standard CPD
	Bacteroides ovatus (BIOML-A134)	UP000473905	standard CPD
484018	Bacteroides plebeius (strain DSM 17135 / JCM 12973 / M2)	UP000003452
1236515	Phocaeicola sartorii	NCBI
449673	Bacteroides stercoris ATCC 43183	UP000004713
818	Bacteroides thetaiotaomicron (AD135X1B)	UP000479102	standard CPD
	Bacteroides thetaiotaomicron (F9-2)	UP000500882	standard CPD
657309	Bacteroides xylanisolvens XB1A	UP000008795
47678	Bacteroides caccae (2789STDY5834880)	UP000095657	reference proteome
	Bacteroides caccae (BIOML-A31)	UP000475905	standard CPD
246787	Bacteroides cellulosilyticus (BIOML-A7)	UP000325055	standard CPD
	Bacteroides cellulosilyticus (BIOML-A8)	UP000482653	standard CPD
387090	Phocaeicola coprophilus (AM42-38)	UP000283855
357276	Phocaeicola dorei (JR02)	UP000503069	standard CPD
	Phocaeicola dorei	UP000028584	standard CPD
28111	Bacteroides eggerthii (bj_0095)	UP000291917	standard CPD
	Bacteroides eggerthii (NCTC11155)	UP000254424	standard CPD
817	Bacteroides fragilis (DCMOUH0085B)	UP000028148	standard CPD
	Bacteroides fragilis (CFPLTA004_1B)	UP000318041	standard CPD
477666	Bacteroides graminisolvens	UP000263098
	Bacteroides graminisolvens	UP000264173
204516	Phocaeicola massiliensis	NCBI
291644	Bacteroides salyersiae (Strain: BIOML-A6)	UP000473783
820	Bacteroides uniformis (BIOML-A9)	UP000480933	standard CPD
	Bacteroides uniformis (OM07-9)	UP000261295	standard CPD
435590	Bacteroides vulgatus (strain ATCC 8482 / DSM 1447 / JCM 5826 / NBRC 14291 / NCTC 11154)	UP000002861
562	Escherichia coli (320936)	UP000411635	standard CPD	Escherichia-Shigella	0.262363814458232
	Escherichia coli (10433wB10)	UP000434585	standard CPD
624	Shigella sonnei (FDAARGOS_715)	UP000427177	standard CPD
	Shigella sonnei (SE6-1)	UP000509362	standard CPD
564	Escherichia fergusonii	UP000392711	standard CPD
585054	Escherichia fergusonii (strain ATCC 35469 / DSM 13698 / CDC 0568-73)	UP000000745
623	Shigella flexneri (301 / Serotype 2a)	UP000001006	reference proteome
	Shigella flexneri (397720)	UP000328854	standard CPD
518634	Bifidobacterium breve DSM 20213 = JCM 1192	UP000003191		Bifidobacterium	0.356962317190816
1689	Bifidobacterium dentium (BRDF23)	UP000481367	standard CPD
	Bifidobacterium dentium (1893B)	UP000192367	standard CPD
1437612	Bifidobacterium stercoris JCM 15918	UP000029091
1683	Bifidobacterium angulatum (GT102)	UP000033737
302911	Bifidobacterium animalis subsp. lactis (Bifidobacterium lactis) (CF3_2)	UP000251636	standard CPD
	Bifidobacterium animalis subsp. lactis (Bifidobacterium lactis) (2010B)	UP000293248	standard CPD
1681	Bifidobacterium bifidum (LMG 11583)	UP000035563	standard CPD
	Bifidobacterium bifidum (BF3)	UP000066721	standard CPD
1686	Bifidobacterium catenulatum (BIOML-A1)	UP000480423	standard CPD
	Bifidobacterium catenulatum (1899B)	UP000192666	standard CPD
216816	Bifidobacterium longum (DPC6316)	UP000232554	standard CPD
	Bifidobacterium longum (12_1_47BFAA)	UP000003025	standard CPD
1682	Bifidobacterium longum subsp. infantis (BT1)	UP000067206	standard CPD
	Bifidobacterium longum subsp. infantis (UBBI-01)	UP000306697	standard CPD
78257	Bifidobacterium pullorum	NCBI
158787	Bifidobacterium scardovii (LMG 21589)	UP000029033
479436	Veillonella parvula (strain ATCC 10790 / DSM 2008 / JCM 12972 / Te3) (Veillonella alcalescens)	UP000007968		Veillonella	0.506671948370541
103892	Veillonella ratti	NCBI
248315	Veillonella rodentium (NCTC12018)	UP000214973
1110546	Veillonella tobetsuensis (Y6)	UP000238877	standard CPD
	Veillonella tobetsuensis (PAGU 1579)	UP000303581	standard CPD
39777	Veillonella atypica (NCTC11830)	UP000254695	standard CPD
	Veillonella atypica (KHUD_V1)	UP000277803	standard CPD
419208	Veillonella denticariosi	NCBI
39778	Veillonella dispar (bj_0095)	UP000293382	standard CPD
	Veillonella dispar (DNF00926)	UP000070492	standard CPD
464322	Veillonella magna	NCBI
423477	Veillonella rogosae	NCBI
1679444	Akkermansia glycaniphila	UP000176204		Akkermansia	0.569382965067058
239935	Akkermansia muciniphila (GP23)	UP000235992	standard CPD
	Akkermansia muciniphila (CBA5201)	UP000288948	standard CPD
1796615	Blautia caecimuris	NCBI		Blautia	0.606154737982777
2509240	Blautia faecicola (KGMB01111)	UP000290106
871665	Blautia faecis	NCBI
536633	Blautia glucerasea	NCBI
2025493	Blautia hominis	NCBI
89014	Blautia luti	UP000408482
411459	Blautia obeum ATCC 29174	UP000006002
1121114	Blautia producta ATCC 27340 = DSM 2950 (JCM 1471)	UP000464715
1121115	Blautia wexlerae	NCBI
180164	Blautia schinkii	NCBI
853	Faecalibacterium prausnitzii (2789STDY5608869)	UP000095722	reference proteome	Faecalibacterium	0.642807524695896
	Faecalibacterium prausnitzii (APC942/32-1)	UP000251144	standard CPD
29389	Streptococcus alactolyticus (BL-178-WT-3A)	UP000471052		Streptococcus	0.66429129869076
525379	Streptococcus equinus ATCC 9812	UP000005699
2382163	Streptococcus koreensis (JS71)	UP000269299
684066	Streptococcus lactarius	NCBI
760570	Streptococcus parasanguinis (strain ATCC 15912 / DSM 6778 / CIP 104372 / LMG 14537)	UP000001502
888746	Streptococcus peroris ATCC 700780	UP000010304
1234680	Streptococcus rubneri (DSM 26920)	UP000297986
1304	Streptococcus salivarius (UMB0028)	UP000235155	standard CPD
	Streptococcus salivarius (BIOML-A25)	UP000463581	standard CPD
888807	Streptococcus sanguinis SK1 = NCTC 7863	UP000003133
176090	Streptococcus sinensis (HKU4)	UP000030019
1302	Streptococcus gordonii (G9B)	UP000033658	standard CPD
	Streptococcus gordonii (BCA10)	UP000276515	standard CPD
28037	Streptococcus mitis (SM05)	UP000477834	standard CPD
	Streptococcus mitis (RH_17024_08)	UP000193102	standard CPD
1308	Streptococcus thermophilus (LMG S-29186)	UP000237380	standard CPD
	Streptococcus thermophilus (CS5)	UP000501699	standard CPD
69824	[Clostridium] cocleatum (DSM 1551)	UP000198558		Erysipelatoclostridium	0.682092150470304
341225	[Clostridium] saccharogumia	NCBI
29348	[Clostridium] spiroforme (An149)	UP000196258
	[Clostridium] spiroforme (OM02-6)	UP000261087
1585974	Beduini massiliensis	NCBI
1547	Erysipelatoclostridium ramosum (AM21-17)	UP000260926
	Erysipelatoclostridium ramosum (OM06-4)	UP000261032
1776392	Massilimicrobiota timonensis (An13)	UP000195305
553973	[Clostridium] hylemonae DSM 15053	UP000004893		Lachnoclostridium	0.699633729389944
460384	Enterocloster lavalensis (NLAE-zl-G277)	UP000198508
	Enterocloster lavalensis (KCTC 15153)	UP000241880
358742	Enterocloster aldensis (AF19-9LB)	UP000261057
	Enterocloster aldensis (AM40-2AC)	UP000283621
333367	Enterocloster asparagiformis (AF04-15)	UP000283880
358743	Enterocloster citroniae (NLAE-zl-G70)	UP000183298
	Enterocloster citroniae (AF29-4)	UP000261071
1531	Enterocloster clostridioformis (NCTC11224)	UP000251853	standard CPD
	Enterocloster clostridioformis (2789STDY5834865)	UP000095512	standard CPD
1796622	Extibacter muris (DSM 28560)	UP000295710
1544	Faecalicatena orotica (NLAE-zl-C242)	UP000245845
	Faecalicatena orotica (NLAE-zl-C242)	UP000251306
384636	Hungatella xylanolytica (DSM 3808)	UP000237749
1917870	Lachnoclostridium pacaense	NCBI
253257	Lacrimispora amygdalina	NCBI
342942	Mediterraneibacter glycyrrhizinilyticus	NCBI
1653435	Merdimonas faecis	NCBI
1512	Clostridium symbiosum (Bacteroides symbiosus) (LT0011)	UP000325100	standard CPD
	Clostridium symbiosum (Bacteroides symbiosus) (OF01-1AC)	UP000286557	standard CPD
2058152	Klebsiella grimontii (P038I)	UP000322161	standard CPD	Klebsiella	0.715433935072816
	Klebsiella grimontii (RHBSTW-00165)	UP000512120	standard CPD
548	Klebsiella aerogenes (Enterobacter aerogenes) (RHBSTW-00898)	UP000512407	standard CPD
	Klebsiella aerogenes (Enterobacter aerogenes) (RHBSTW-00938)	UP000514462	standard CPD
571	Klebsiella oxytoca (SN1015-66)	UP000260677	standard CPD
	Klebsiella oxytoca (KONIH4)	UP000236461	standard CPD
574	Klebsiella pneumoniae subsp. ozaenae (NCTC5050)	UP000255382	reference proteome
573	Klebsiella pneumoniae (MRK9)	UP000465088	standard CPD
	Klebsiella pneumoniae (GEO_33_Down_A)	UP000288774	standard CPD
1667327	Klebsiella quasipneumoniae subsp. quasipneumoniae (18A069)	UP000515684	standard CPD
	Klebsiella quasipneumoniae subsp. quasipneumoniae (AK_SD_007)	UP000234454	standard CPD
244366	Klebsiella variicola (118)	UP000464917	standard CPD
	Klebsiella variicola (WUSM_KV_28)	UP000248055	standard CPD
1096246	Hungatella effluvii (DSM 24995)	UP000248057		Hungatella	0.729309093771003
154046	Hungatella hathewayi (2789STDY5608850)	UP000095651	reference proteome
	Hungatella hathewayi (TF05-11AC)	UP000261257	standard CPD
745368	Gemmiger formicilis (ATCC 27749)	UP000190286		Subdoligranulum	0.742741769810259
214851	Subdoligranulum variabile	UP000253722
742743	Dialister succinatiphilus YIT 11850	UP000003277		Dialister	0.754770321950947
218538	Dialister invisus	UP000476574
1550024	Ruthenibacterium lactatiformans (BIOML-A4)	UP000472755		UBA1819	0.765633503197645
1907654	Collinsella bouchesdurhonensis	NCBI		Collinsella	0.776312173768011
742742	Collinsella tanakaei YIT 12063	UP000004830
74426	Collinsella aerofaciens (2789STDY5608842)	UP000095441	reference proteome
	Collinsella aerofaciens	UP000377777	standard CPD
147207	Collinsella intestinalis (AM25-33)	UP000283983	reference proteome
	Collinsella intestinalis (AM30-5LB)	UP000286050	standard CPD
1282887	Lachnospira multipara	NCBI		Lachnospira	0.786888861867238
28052	Lachnospira pectinoschiza (2789STDY5834886)	UP000095341
	Lachnospira pectinoschiza (M83)	UP000187651
105841	Anaerostipes caccae (3_2_56FAA)	UP000264490		Anaerostipes	0.806120758491985
649756	Anaerostipes hadrus (SSC/2)	UP000008960	reference proteome
	Anaerostipes hadrus (BIOML-A1)	UP000324032	standard CPD
33025	Phascolarctobacterium faecium (MGS:207)	UP000014944	reference proteome	Phascolarctobacterium	0.81493429727481
	Phascolarctobacterium faecium (BIOML-A7)	UP000429942	standard CPD
626940	Phascolarctobacterium succinatutens	UP000186777
	Phascolarctobacterium succinatutens	UP000260789
1579	Lactobacillus acidophilus (UBLA-34)	UP000272071		Lactobacillus	0.823623347429184
	Lactobacillus acidophilus (LA-G80-111)	UP000509162
1596	Lactobacillus gasseri (PSS7772D)	UP000070122	standard CPD
	Lactobacillus gasseri (UMB3077)	UP000316014	standard CPD
227945	Lactobacillus ultunensis	NCBI
411477	Parabacteroides merdae ATCC 43184	UP000004276		Parabacteroides	0.832293148395641
823	Parabacteroides distasonis (BIOML-A36)	UP000441714	standard CPD
	Parabacteroides distasonis (AM32-23)	UP000286451	standard CPD
328812	Parabacteroides goldsteinii (910340)	UP000036166
	Parabacteroides goldsteinii (0.1X-D42-15)	UP000014140
574930	Parabacteroides gordonii (OM02-37)	UP000033035
387661	Parabacteroides johnsonii (An42)	UP000195975
46503	Parabacteroides merdae (AF19-8)	UP000284175	standard CPD
	Parabacteroides merdae (AF35-4AC)	UP000286214	standard CPD
539813	Enterobacter mori (ECC1766)	UP000231159		Enterobacter	0.840258889743777
550	Enterobacter cloacae (amazonensis)	UP000241614	standard CPD
	Enterobacter cloacae (EC_073)	UP000275321	standard CPD
69219	Enterobacter cloacae subsp. dissolvens (GN02534)	UP000275321
	Enterobacter cloacae subsp. dissolvens (ATCC 23373)	UP000427469
549	Enterobacter agglomerans (Erwinia herbicola) (Pantoea agglomerans) (T4)	UP000480414	standard CPD
	Enterobacter agglomerans (Erwinia herbicola) (Pantoea agglomerans) (ASB05)	UP000428332	standard CPD
566	Pseudescherichia vulneris (Escherichia vulneris) (NCTC12130)	UP000029462
697329	Ruminococcus albus (strain ATCC 27210 / DSM 20455 / JCM 14654 / NCDO 2250 / 7)	UP000006919		Ruminococcus	0.847901770915359
40518	Ruminococcus bromii (YE282)	UP000198616	reference proteome
	Ruminococcus bromii (AF15-36)	UP000283859	standard CPD
40519	Ruminococcus callidus	NCBI
213810	Ruminococcus champanellensis (strain DSM 18848 / JCM 17042 / KCTC 15320 / 18P13) (DSM 18848 / JCM 17042 / 18P13)	UP000007054
1265	Ruminococcus flavefaciens (YL228)	UP000183461	reference proteome
	Ruminococcus flavefaciens (YAD2003)	UP000183190	standard CPD
319970	Enterococcus devriesei (DSM 22802)	UP000183700		Enterococcus	0.855493372322317
33945	Enterococcus avium (Streptococcus avium) (352)	UP000298778	standard CPD
	Enterococcus avium (Streptococcus avium) (FDAARGOS_180)	UP000236012	standard CPD
37734	Enterococcus casseliflavus (Enterococcus flavescens) (F1129F 46)	UP000192657	standard CPD
	Enterococcus casseliflavus (Enterococcus flavescens) (L5-B)	UP000290126	standard CPD
44009	Enterococcus dispar (DSM 6630)	UP000014127
1351	Enterococcus faecalis (Streptococcus faecalis) (TH4125)	UP000502511	standard CPD
	Enterococcus faecalis (Streptococcus faecalis) (ES-1)	UP000500695	standard CPD
1353	Enterococcus gallinarum (FDAARGOS_163)	UP000055269	standard CPD
	Enterococcus gallinarum (E3404)	UP000439965	standard CPD
1354	Enterococcus hirae (AF002B11)	UP000309431	standard CPD
	Enterococcus hirae (BIOML-A82)	UP000475463	standard CPD
71452	Enterococcus raffinosus (DSM 5633)	UP000182758
2585118	Alistipes communis (6CPBBH3)	UP000317796		Alistipes	0.86279635145517
	Alistipes communis (5CBH24)	UP000318946
1211813	Alistipes ihumii	NCBI
742725	Alistipes indistinctus YIT 12060	UP000006008
1501391	Alistipes inops (627)	UP000030889
717959	Alistipes shahii WAL 8301	UP000008794
1033731	Alistipes timonensis JC136 (DSM 25383)	UP000183253
679935	Alistipes finegoldii (strain DSM 17242 / JCM 16770 / AHN 2437 / CCUG 46020 / CIP 107999)	UP000006052
214856	Alistipes finegoldii (BIOML-A1)	UP000324870
328813	Alistipes onderdonkii (An90)	UP000195772	standard CPD
28117	Alistipes putredinis	UP000187417
328814	Alistipes shahii (BIOML-A1)	UP000322658
	Alistipes shahii (BIOML-A2)	UP000323567
301302	Roseburia faecis (M72)	UP000049979		Roseburia	0.870038889536823
	Roseburia faecis (2789STDY5608863)	UP000095495
585394	Roseburia hominis (strain DSM 16839 / JCM 17582 / NCIMB 14029 / A2-183)	UP000008178
536231	Roseburia intestinalis L1-82	UP000004828
622312	Roseburia inulinivorans DSM 16841	UP000003561
1720294	Eisenbergiella massiliensis (TF05-5AC)	UP000260812		Eisenbergiella	0.876405491267607
	Eisenbergiella massiliensis (AF26-4BH)	UP000261166
1432052	Eisenbergiella tayi (WCA-389-WT-23B)	UP000436047
	Eisenbergiella tayi (NML 110608)	UP000094067
1871008	Eggerthella timonensis	NCBI		Eggerthella	0.88254626959329
84112	Eggerthella lenta (Eubacterium lentum) (16A)	UP000253915	standard CPD
	Eggerthella lenta (Eubacterium lentum) (UCSF2243)	UP000253784	standard CPD
292800	Flavonifractor plautii (Fusobacterium plautii) (JCM32125)	UP000463876	standard CPD	Flavonifractor	0.893458098030653
	Flavonifractor plautii (Fusobacterium plautii) (BIOML-A5)	UP000429811	standard CPD
225345	Clostridium chromiireducens (DSM 23318)	UP000191056		Clostridium_sensu_stricto_1	0.903208766702753
	Clostridium chromiireducens (C1)	UP000265930
84024	Clostridium disporicum (2789STDY5834855)	UP000095558
	Clostridium disporicum (2789STDY5834856)	UP000095594
195103	Clostridium perfringens (strain ATCC 13124 / DSM 756 / JCM 1290 / NCIMB 6125 / NCTC 8237 / Type A) (ATCC 13124 / DSM 756 / JCM 1290 / NCIMB 6125 / NCTC 8237 / S 107 / Type A)	UP000001823
1504	Clostridium septicum (DSM 7534)	UP000280586
	Clostridium septicum (VAT12)	UP000288332
1559	Clostridium tertium	NCBI
1492	Clostridium butyricum (S3)	UP000474042	standard CPD
	Clostridium butyricum (NBRC 3858)	UP000321089	standard CPD
29363	Clostridium paraputrificum (373-A1)	UP000092714
169679	Clostridium saccharobutylicum (L1-8)	UP000191154
873513	Prevotella buccae ATCC 33574	UP000003112		Prevotella	0.907995132920088
537011	Prevotella copri DSM 18205	UP000004477
	Prevotella copri DSM 18205	UP000480148
1002367	Prevotella stercorea DSM 18206	UP000004407
28125	Prevotella bivia (GED7880)	UP000070093
1703337	Prevotella colorans (DSM 100333)	UP000245870
1064535	Megasphaera elsdenii DSM 20460	UP000010111		Megasphaera	0.921348142972296
1232428	Megasphaera massiliensis	NCBI
187326	Megasphaera micronuciformis	NCBI
742816	Megamonas funiformis YIT 11815	UP000005963		Megamonas	0.925534834680676
491921	Megamonas rupellensis (AF29-2)	UP000284662
	Megamonas rupellensis (AF27-12)	UP000286147
1256908	Eubacterium ramulus ATCC 29099	UP000016608		Agathobacter	0.929596414243135
515619	Agathobacter rectalis (strain ATCC 33656 / DSM 3377 / JCM 17463 / KCTC 5835 / VPI 0990) (Eubacterium rectale)	UP000001477
45254	Dysgonomonas capnocytophagoides (MRSN571793)	UP000297861		Dysgonomonas	0.937534323009573
888828	Haemophilus parainfluenzae ATCC 33392	UP000005577		Haemophilus	0.94137577104281
249188	Haemophilus pittmaniae (NCTC13335)	UP000255264
487175	Parasutterella excrementihominis (BIOML-A12)	UP000430513	standard CPD	Parasutterella	0.945215827978271
	Parasutterella excrementihominis (BIOML-A11)	UP000479189	standard CPD
1121308	Clostridioides difficile ATCC 9689 = DSM 1296	UP000036518		Clostridioides	0.94883688035767
1280	Staphylococcus aureus (S_1081.LBCF.DN)	UP000478867	standard CPD	Staphylococcus	0.951674886487733
	Staphylococcus aureus (S_4050.LGMV.AN)	UP000431881	standard CPD
29380	Staphylococcus caprae (OG2-2)	UP000003152
1776391	Romboutsia timonensis	NCBI		Romboutsia	0.954260177766805
905	Acidaminococcus fermentans (pGA-4)	UP000183444		Acidaminococcus	0.961312540139238
	Acidaminococcus fermentans (WCA-389-WT-5B)	UP000441455
187327	Acidaminococcus intestini (D21)	UP000004571
1776382	Neglecta timonensis	NCBI		Incertae_Sedis	0.963501826296124
1796620	Acutalibacter muris (KB18)	UP000196710
1535	[Clostridium] leptum (AF28-26)	UP000284751
	[Clostridium] leptum (AF17-9)	UP000286342
1981510	Monoglobus pectinilyticus (14)	UP000235589		Monoglobus	0.965674699410408
261299	Intestinibacter bartlettii (2789STDY5834879)	UP000190760		Intestinibacter	0.967792233137299
1150298	Fusicatenibacter saccharivorans (2789STDY5834923)	UP000095366	standard CPD	Fusicatenibacter	0.971608967484829
	Fusicatenibacter saccharivorans (2789STDY5834885)	UP000095709	standard CPD
1628085	Agathobaculum butyriciproducens (DSM 100391)	UP000245796		Butyricicoccus	0.97440383147835
	Agathobaculum butyriciproducens (OF09-27)	UP000260920
39484	Agathobaculum desmolans	NCBI
1712515	Butyricicoccus faecihominis	NCBI
501571	Butyricicoccus pullicaecorum (An179)	UP000195326
	Butyricicoccus pullicaecorum (An180)	UP000195897
487174	Barnesiella intestinihominis	UP000006044		Barnesiella	0.977044062241694
53442	Eubacterium callanderi (KIST612)	UP000006873		Eubacterium	0.978203342477466
	Eubacterium callanderi (NLAE-zl-G225)	UP000199443
290054	Eubacterium coprostanoligenes (ATCC 51222)	UP000190657
1736	Eubacterium limosum (ATCC 10825 / DSM 20517 / JCM 9976 / NCIMB 9554 / NCTC 10469 / 32_A2)	UP000182772	standard CPD
	Eubacterium limosum (8486cho)	UP000246246	standard CPD
39496	Eubacterium ventriosum (AM44-11BH)	UP000284779	standard CPD
	Eubacterium ventriosum (AM43-2)	UP000284598	standard CPD
39497	Eubacterium xylanophilum	NCBI
1007096	Oscillibacter ruminantium	NCBI		Oscillibacter	0.97934526009143
351091	Oscillibacter valericigenes	NCBI
57706	Citrobacter braakii (C7)	UP000325014	standard CPD	Citrobacter	0.981200049926224
	Citrobacter braakii (HH8)	UP000292214	standard CPD
1748967	Citrobacter cronae	NCBI
1914243	Citrobacter europaeus (A121)	UP000027564
67829	Citrobacter murliniae (P080C CL)	UP000036597
35703	Citrobacter amalonaticus (BIOML-A12)	UP000448989	standard CPD
	Citrobacter amalonaticus (S1285)	UP000237003	standard CPD
546	Citrobacter freundii (CFM_17)	UP000481271	standard CPD
	Citrobacter freundii (KCJ3K347)	UP000323959	standard CPD
67826	Citrobacter sedlakii	NCBI
67827	Citrobacter werkmanii (FDAARGOS_616)	UP000322091	standard CPD
39486	Dorea formicigenerans (AM23-7AC)	UP000285666	standard CPD	Dorea	0.982055999745309
	Dorea formicigenerans (TF11-11)	UP000261208	standard CPD
88431	Dorea longicatena (2789STDY5608866)	UP000095439	standard CPD
	Dorea longicatena (2789STDY5608851)	UP000095380	standard CPD
470146	Coprococcus comes ATCC 27758	UP000003793		Coprococcus	0.98433532955617
116085	Coprococcus catus (AF45-17)	UP000260773
	Coprococcus catus (AM28-39)	UP000261231
33043	Coprococcus eutactus (2789STDY5608843)	UP000095519	standard CPD
	Coprococcus eutactus (2789STDY5608829)	UP000095385	standard CPD
46124	Granulicatella adiacens	NCBI		Granulicatella	0.985949601833223
137732	Granulicatella elegans	NCBI
1871023	Millionella massiliensis	NCBI		Rikenellaceae_unclassified	0.986873906279614
285729	Fusobacterium canifelinum (OH4460_COT-188)	UP000281534		Fusobacterium	0.987750457905195
393480	Fusobacterium nucleatum subsp. polymorphum ATCC 10953	UP000001921
850	Fusobacterium mortiferum (AM25-1)	UP000284676
856	Fusobacterium varium (AM22-17)	UP000284258	standard CPD
	Fusobacterium varium (NCTC10560)	UP000269378	standard CPD
1754012	Breznakia blatticola (DSM 28867)	UP000294743		Breznakia	0.988173515026627
39483	Faecalitalea cylindroides (An178)	UP000195447		Faecalitalea	0.989006240717487
1796635	Longicatena caecimuris (DSM 29481)	UP000295773
428127	Absiella dolichum DSM 3991	UP000004090
147802	Lactobacillus iners (C0210C1)	UP000501676		Weissella	0.989781199799614
1583	Weissella confusa (Lactobacillus confusus) (VTT E-90392)	UP000296897	standard CPD
	Weissella confusa (Lactobacillus confusus) (AB3E41)	UP000195480	standard CPD
1118060	Enorma massiliensis	NCBI		Enorma	0.990524208876555
1841857	Culturomica massiliensis	NCBI		Odoribacter	0.99089074608094
28118	Odoribacter splanchnicus (BIOML-A2)	UP000449068	standard CPD
	Odoribacter splanchnicus (AF14-6AC)	UP000283426	standard CPD
61171	Holdemania filiformis (AF24-29)	UP000284178		Holdemania	0.991250955256927
1211819	Holdemania massiliensis	NCBI
180332	Robinsoniella peoriensis (DSM 106044)	UP000306509		Robinsoniella	0.991610519394548
169435	Anaerotruncus colihominis (An175)	UP000196386	standard CPD	Anaerotruncus	0.991944851782762
	Anaerotruncus colihominis (TF05-12AC)	UP000260828	standard CPD
29391	Gemella morbillorum (NCTC11323)	UP000249871		Gemella	0.992596132161255
	Gemella morbillorum (FDAARGOS_741)	UP000425411
84135	Gemella sanguinis (UMB0186)	UP000235670
736	Haemophilus paraphrohaemolyticus (C2014016342)	UP000253945		Actinobacillus	0.992906556518389
40545	Sutterella wadsworthensis	UP000014400		Sutterella	0.993203862485167
1297617	Intestinimonas butyriciproducens (DSM 26588)	UP000245778		Intestinimonas	0.994055897357019
	Intestinimonas butyriciproducens (AF211)	UP000064844
582	Morganella morganii (Proteus morganii) (NLAE-zl-C84)	UP000184257	standard CPD	Morganella	0.994330743495691
	Morganella morganii (Proteus morganii) (AR_0133)	UP000244682	standard CPD
154288	Turicibacter sanguinis (2789STDY5608865)	UP000095452	reference proteome	Turicibacter	0.995137391976088
	Turicibacter sanguinis (BIOML-A105)	UP000432899	standard CPD
1034346	Dielma fastidiosa (JC118)	UP000247612		Dielma	0.995398881246107
	Dielma fastidiosa (AF31-27BH)	UP000284169
1653434	Sellimonas intestinalis (AF37-2AT)	UP000261080		Sellimonas	0.995899185704247
1796628	Longibaculum muris (DSM 29487)	UP000295515		Candidatus_Stoquefichus	0.996778252346843
584	Proteus mirabilis (BIOML-A4)	UP000476852	standard CPD	Proteus	0.997151827206186
	Proteus mirabilis (PmSN55)	UP000277000	standard CPD
876	Desulfovibrio desulfuricans (NBRC 13699)	UP000319704	standard CPD	Desulfovibrio	0.997326581847196
	Desulfovibrio desulfuricans (IC1)	UP000297065	standard CPD
58621	Desulfovibrio intestinalis	NCBI
1673717	Anaeromassilibacillus senegalensis	NCBI		DTU089	0.997499685576001
1660	Schaalia odontolytica (XH001)	UP000054686	standard CPD	Actinomyces	0.998291107166288
	Schaalia odontolytica (UMB0018)	UP000234198	standard CPD
642589	Caproiciproducens galactitolivorans (BS-1)	UP000297714		Caproiciproducens	0.9988398801197
1735	Holdemanella biformis (AF15-20)	UP000265489	standard CPD	Holdemanella	0.998973967059067
	Holdemanella biformis (AM42-13AC)	UP000285288	standard CPD
187979	Mitsuokella jalaludinii (2789STDY5608828)	UP000095546		Mitsuokella	0.999091010547078
52226	Mitsuokella multacida	UP000261845
	Mitsuokella multacida (AM25-21AC)	UP000283442
671224	Selenomonas artemidis	NCBI		Selenomonas	0.999147045347638
1852370	Prevotellamassilia timonensis	NCBI		Alloprevotella	0.999201394516343
160404	Anaerotignum lactatifermentans (An75)	UP000195455		Tyzzerella	0.999294179700791
1006004	Buttiauxella agrestis ATCC 33320	UP000028653		Buttiauxella	0.999336548528268
82992	Buttiauxella noackiae	NCBI
82993	Buttiauxella warmboldiae (CCUG 35512)	UP000268615
657308	Gordonibacter pamelaeae 7-10-1-b	UP000008805		Gordonibacter	0.99945486849934
1335613	Gordonibacter urolithinfaciens (DSM 27213)	UP000285258
	Gordonibacter urolithinfaciens (ResAG-59)	UP000468327
28139	Rikenella microfusus (NCTC11190)	UP000255233		Rikenella	0.999561018473455
824	Campylobacter gracilis (ATCC 33236)	UP000005709		Campylobacter	0.999593728741341
32021	Campylobacter jejuni subsp. doylei (NCTC11848)	UP000254271	standard CPD
	Campylobacter jejuni subsp. doylei (NCTC12208)	UP000254786	standard CPD
642492	Cellulosilyticum lentocellum (strain ATCC 49066 / DSM 5427 / NCIMB 11756 / RHM5) (Clostridium lentocellum)	UP000008467		Cellulosilyticum	0.999624826784591
446660	Adlercreutzia equolifaciens (KCTC 15235)	UP000258833		Adlercreutzia	0.999675541801396
	Adlercreutzia equolifaciens (IPLA 37004)	UP000472380
394340	Asaccharobacter celatus (AP38TSA)	UP000253901	standard CPD
46125	Abiotrophia defectiva (Streptococcus defectivus) (FDAARGOS_785)	UP000019050		Abiotrophia	0.999699191509613
521095	Atopobium parvulum (strain ATCC 33793 / DSM 20469 / JCM 10300 / VPI 0546) (Streptococcus parvulus) (Peptostreptococcus parvulus)	UP000000960		Atopobium	0.999765819100815
1796636	Frisingicoccus caecimuris (DSM 28559)	UP000295711		Frisingicoccus	0.999785524135803
572010	Slackia isoflavoniconvertens (OB21 GAM31)	UP000253975		Slackia	0.999804248949906
	Slackia isoflavoniconvertens (DSM 22006)	UP000271472
539	Eikenella corrodens (KCOM 3110)	UP000282435	standard CPD	Eikenella	0.999853299886016
	Eikenella corrodens (KCOM 1378)	UP000197400	standard CPD
1505	Paeniclostridium sordellii (Clostridium sordellii) (JGS6382)	UP000032801	reference proteome	Paeniclostridium	0.999881786460829
	Paeniclostridium sordellii (Clostridium sordellii) (UMC2)	UP000294778	standard CPD
1907662	Raoultibacter timonensis	NCBI		Raoultibacter	0.999894691717454
43675	Rothia mucilaginosa (FDAARGOS_369)	UP000218628	standard CPD	Rothia	0.999931164632481
	Rothia mucilaginosa (NUM-Rm6536)	UP000066203	standard CPD
341694	Peptostreptococcus stomatis	NCBI		Peptostreptococcus	0.999942652980842
938288	Fenollaria massiliensis	NCBI		Fenollaria	0.999953722776357
655811	Anaerococcus vaginalis ATCC 51170	UP000003821		Anaerococcus	0.99996016865726
341220	Lactonifactor longoviformis (DSM 17459)	UP000184245		Lactonifactor	0.999970180488704
620903	Negativicoccus succinicivorans	NCBI		Negativicoccus	0.999974709889362
1246	Leuconostoc lactis (CBA3622)	UP000321668	reference proteome	Leuconostoc	0.99998644932782
	Leuconostoc lactis (CBA3625)	UP000321298	standard CPD
33033	Parvimonas micra (KCOM 1535 / ChDC B708)	UP000031386	reference proteome	Parvimonas	0.999991031798198
	Parvimonas micra (KCOM 1037)	UP000258329	standard CPD
102148	Solobacterium moorei (AF18-46)	UP000284731		Solobacterium	0.999994538282448
156456	Anaeroglobus geminatus	NCBI		Anaeroglobus	0.999995715441866
225992	Comamonas kerstersii (12322-1)	UP000053300		Comamonas	0.999997609436803
	Comamonas kerstersii (8943)	UP000242792
1034345	Senegalimassilia anaerobia	NCBI		DNF00809	0.999999443201828
1650663	Fournierella massiliensis (DSM 100451)	UP000295184		Fournierella	1
